# Loss of *Prdm12* during development, but not in mature nociceptors, causes defects in pain sensation

**DOI:** 10.1101/2020.09.07.286286

**Authors:** Mark A. Landy, Megan Goyal, Katherine M. Casey, Chen Liu, Helen C. Lai

## Abstract

*Prdm12* is as a key transcription factor in nociceptor neurogenesis. Mutations of *Prdm12* cause Congenital Insensitivity to Pain (CIP) due to failure of nociceptor development. However, precisely how deletion of *Prdm12* during development or adulthood affects nociception is unknown. Here, we employ tissue- and temporal-specific knockout mouse models to test the function of *Prdm12* during development and in adulthood. We find that constitutive loss of *Prdm12* causes deficiencies in proliferation during sensory neurogenesis. We also demonstrate that conditional knockout from dorsal root ganglia (DRGs) during embryogenesis causes defects in nociception. In contrast, we find that in adult DRGs, *Prdm12* is dispensable for pain sensation and injury-induced hypersensitivity. Using transcriptomic analysis, we found unique changes in adult *Prdm12* knockout DRGs compared to embryonic knockout, and that PRDM12 is likely a transcriptional activator in the adult. Overall, we find that the function of PRDM12 changes over developmental time.
