## Supplemental Table 1 for "Loss of *Prdm12* during development, but not in mature nociceptors, causes defects in pain sensation"

### Sheet: Sig Genes
Genes that have > 105% difference between both samples in either the MUT or WT samples (not assessed for nociceptor expression)
Genes expressed in at least one differentiated nociceptor population in DRG scRNA-seq data by Sharma et al. 2020
gene	locus	Raw_MUT_1	Raw_MUT_2	Raw_WT_1	Raw_WT_2	Avg_value_MUT	Avg_value_WT	%diff MUT	%diff WT	log2(fold_change) (value_MUT/value_WT)	test_stat	p_value	q_value	significant
Myh2	chr11:67171026-67197517	0.436395	0.860898	1.04954	11.262	0.648646	6.15576	0.654444	1.65901	-3.24643	7.17113	5e-05	0.00742453	yes
Mybpc1	chr10:88518278-88605152	0.400896	0.829468	0.915567	9.97724	0.615182	5.4464	0.696659	1.66379	-3.14622	5.74075	5e-05	0.00742453	yes
Csrp3	chr7:48830397-48848051	1.36346	1.13929	2.82742	18.3868	1.25137	10.6071	0.179139	1.46688	-3.08344	4.07913	5e-05	0.00742453	yes
Prdm12	chr2:31640036-31655795	1.05348	1.49544	7.5819	10.6733	1.27446	9.12759	0.346782	0.338687	-2.84035	5.16701	5e-05	0.00742453	yes
Myh1	chr11:67200113-67224575	1.05567	3.6239	2.71486	28.4255	2.33979	15.5702	1.09764	1.65127	-2.73434	7.1828	5e-05	0.00742453	yes
Ranbp3l	chr15:8967948-9067333	5.5397	2.2965	24.05	22.0387	3.9181	23.0444	0.827748	0.0872795	-2.55619	6.51759	5e-05	0.00742453	yes
Atp13a5	chr16:29231913-29378732	5.39379	3.97974	28.9006	23.4619	4.68677	26.1813	0.301711	0.207733	-2.48187	6.58202	5e-05	0.00742453	yes
Fcer1a	chr1:173221270-173227229	1.28971	0.890238	4.81471	7.23825	1.08998	6.02648	0.366497	0.402149	-2.46702	3.26144	0.00015	0.0181615	yes
Fgfbp1	chr5:43978857-43981799	10.0396	12.7485	56.3908	54.6457	11.3941	55.5183	0.237747	0.0314329	-2.28468	5.99197	5e-05	0.00742453	yes
Myoz2	chr3:123006205-123034987	0.943953	1.44972	1.79755	9.79367	1.19684	5.79561	0.422587	1.37969	-2.27573	3.34118	5e-05	0.00742453	yes
Asgr1	chr11:70054123-70057895	3.37038	2.09024	12.0657	13.7623	2.73031	12.914	0.468863	0.131377	-2.2418	3.85907	5e-05	0.00742453	yes
Slc22a6	chr19:8617995-8628299	3.62414	2.93862	17.2346	13.3387	3.28138	15.2867	0.208912	0.254856	-2.2199	5.46297	5e-05	0.00742453	yes
Slc6a20a	chr9:123636906-123678832	11.5071	6.93959	40.8802	41.198	9.22333	41.0391	0.495212	0.00774383	-2.15364	5.34547	5e-05	0.00742453	yes
Smco1	chr16:32271608-32274779	1.21321	1.36803	1.10458	10.1206	1.29062	5.6126	0.119958	1.60639	-2.1206	3.13414	0.0001	0.0131167	yes
2610507I01Rik	chr11:59197792-59202431	0.485554	0.484294	0.682414	3.44513	0.484924	2.06377	0.00259835	1.33867	-2.08945	3.10783	0.00025	0.0264094	yes
Ptgds	chr2:25466711-25469749	3200.73	3025.02	13098.5	13054.9	3112.88	13076.7	0.0564462	0.00333417	-2.07068	3.39725	5e-05	0.00742453	yes
9630028B13Rik	chr1:185429356-185441819	0.550943	0.562106	2.54251	1.96023	0.556525	2.25137	0.0200584	0.258634	-2.01629	3.0893	0.00025	0.0264094	yes
Anxa8	chr14:34051129-34102754	3.47928	1.56467	10.6571	9.64343	2.52197	10.1503	0.759171	0.0998664	-2.00889	3.99945	5e-05	0.00742453	yes
Slc30a10	chr1:185447115-185468761	0.47025	0.492469	2.19611	1.62507	0.481359	1.91059	0.0461588	0.298881	-1.98883	3.34529	5e-05	0.00742453	yes
C1ql1	chr11:102939263-102946461	5.65872	3.88161	21.3918	16.2521	4.77017	18.822	0.372547	0.273069	-1.98031	3.90535	5e-05	0.00742453	yes
Slc22a8	chr19:8591253-8611835	11.6799	5.90724	39.0938	29.6043	8.79354	34.3491	0.656464	0.276267	-1.96575	5.2983	5e-05	0.00742453	yes
Aldh1a2	chr9:71215788-71296243	27.4727	18.8361	99.5128	75.683	23.1544	87.5979	0.373	0.272036	-1.91961	5.41153	5e-05	0.00742453	yes
Hcar1	chr5:123876735-123880020	2.10127	2.24217	9.08601	6.98272	2.17172	8.03436	0.0648795	0.261787	-1.88734	4.02907	5e-05	0.00742453	yes
Myl2	chr5:122100979-122106854	2.59212	3.25552	9.77638	11.6817	2.92382	10.729	0.226895	0.177585	-1.87559	2.96159	0.0001	0.0131167	yes
Slc26a7	chr4:14505196-14621778	4.45514	2.83899	17.6363	9.11681	3.64706	13.3766	0.443137	0.636897	-1.8749	4.09424	5e-05	0.00742453	yes
Cubn	chr2:13276337-13491876	0.461987	0.253428	1.31441	1.28351	0.357707	1.29896	0.583043	0.0237883	-1.8605	3.52075	5e-05	0.00742453	yes
Zkscan2	chr7:123478638-123500449	0.895306	0.552573	2.86721	2.37757	0.72394	2.62239	0.473428	0.186715	-1.85694	3.44255	5e-05	0.00742453	yes
Dapl1	chr2:59484652-59505020	13.0782	11.9751	40.7023	49.5549	12.5267	45.1286	0.0880603	0.196164	-1.84904	4.01311	5e-05	0.00742453	yes
4930519G04Rik	chr5:114853713-114883879	1.07264	1.29953	0.980007	7.55597	1.18609	4.26799	0.191293	1.54076	-1.84735	3.05731	0.0001	0.0131167	yes
Slc13a3	chr2:165405294-165473197	12.8855	8.11485	40.7204	33.8433	10.5002	37.2819	0.45434	0.184462	-1.82806	4.99219	5e-05	0.00742453	yes
Slc9b2	chr3:135307699-135342767	0.809201	1.21761	4.83185	2.36455	1.01341	3.5982	0.403006	0.685704	-1.82806	2.83097	0.0001	0.0131167	yes
Col25a1	chr3:130180844-130599883	0.951912	0.857111	3.87224	2.54994	0.904511	3.21109	0.104809	0.411792	-1.82785	4.00156	5e-05	0.00742453	yes
Nphs2	chr1:156310734-156328035	1.97073	0.676951	4.73818	4.56923	1.32384	4.6537	0.977292	0.0363044	-1.81365	3.33642	5e-05	0.00742453	yes
Nnat	chr2:157556361-157566361	65.1921	69.9077	252.272	222.293	67.5499	237.283	0.0698091	0.126343	-1.81258	4.46028	5e-05	0.00742453	yes
Abca4	chr3:122044459-122180061	0.557699	0.29695	1.71778	1.25102	0.427324	1.4844	0.61019	0.314444	-1.79648	3.10379	0.00015	0.0181615	yes
Slc9a2	chr1:40681711-40768885	3.70548	2.62765	13.6806	8.27722	3.16656	10.9789	0.340378	0.49216	-1.79375	4.20338	5e-05	0.00742453	yes
Itih2	chr2:10094590-10130683	16.6342	8.14502	41.4499	43.9783	12.3896	42.7141	0.685185	0.0591936	-1.78558	4.92093	5e-05	0.00742453	yes
Fzd10	chr5:128601105-128604093	0.61012	0.440525	2.10285	1.4989	0.525323	1.80087	0.32284	0.335365	-1.77742	2.6225	0.0004	0.0386258	yes
Dpp4	chr2:62330072-62412231	7.99522	3.3226	20.879	17.537	5.65891	19.208	0.82571	0.17399	-1.76311	4.81041	5e-05	0.00742453	yes
Krt80	chr15:101349570-101370125	3.02018	3.07384	11.831	8.63936	3.04701	10.2352	0.0176107	0.31183	-1.74807	3.60235	5e-05	0.00742453	yes
Upk1b	chr16:38773183-38800203	2.1699	1.50407	7.35204	4.98098	1.83699	6.16651	0.362458	0.384506	-1.74711	2.95857	0.00045	0.0429273	yes
Slc38a3	chr9:107651154-107668968	3.76407	3.99261	13.491	12.4776	3.87834	12.9843	0.0589273	0.0780481	-1.74326	3.94171	5e-05	0.00742453	yes
Gjb6	chr14:57123300-57133611	20.841	14.4204	63.9831	50.4534	17.6307	57.2183	0.364172	0.236458	-1.69838	4.78586	5e-05	0.00742453	yes
Trp53i11	chr2:93187583-93201757	30.9739	16.1943	93.5987	58.0201	23.5841	75.8094	0.626676	0.469316	-1.68456	4.64395	5e-05	0.00742453	yes
Wnt16	chr6:22288226-22298522	2.4779	1.61603	7.82102	5.24333	2.04697	6.53217	0.421048	0.394614	-1.67408	2.96777	0.0002	0.0224857	yes
Pttg1	chr11:43420247-43426248	7.25519	8.04324	5.23988	42.3627	7.64922	23.8013	0.103024	1.5597	-1.63766	3.00154	5e-05	0.00742453	yes
Rnf152	chr1:105276916-105356710	1.65817	1.10095	5.56859	3.01512	1.37956	4.29185	0.403911	0.594957	-1.63739	3.88948	5e-05	0.00742453	yes
Mb	chr15:77015486-77057108	10.4388	31.7603	19.7856	111.183	21.0995	65.4842	1.01052	1.39571	-1.63394	3.81512	5e-05	0.00742453	yes
Megf11	chr9:64385625-64709205	0.743656	1.20067	2.64412	3.33682	0.972164	2.99047	0.4701	0.231636	-1.6211	3.23069	5e-05	0.00742453	yes
Slc6a12	chr6:121346696-121365773	8.75524	3.76292	21.7781	16.3703	6.25908	19.0742	0.797612	0.283514	-1.6076	3.85031	5e-05	0.00742453	yes
Actn2	chr13:12269426-12340732	0.391285	3.62264	1.33515	10.8265	2.00696	6.08082	1.61007	1.56087	-1.59925	3.24301	5e-05	0.00742453	yes
Slc6a1	chr6:114282634-114317525	10.6302	9.78325	37.0694	24.4408	10.2068	30.7551	0.0829796	0.410618	-1.5913	4.48721	5e-05	0.00742453	yes
Ildr2	chr1:166254138-166316832	5.13815	3.17526	14.2717	10.6549	4.1567	12.4633	0.472223	0.290196	-1.58417	4.34833	5e-05	0.00742453	yes
Fmod	chr1:134037514-134048277	35.3267	24.1421	105.377	72.3796	29.7344	88.8784	0.37615	0.371265	-1.5797	4.45691	5e-05	0.00742453	yes
Slc26a2	chr18:61196853-61211596	5.27749	3.20599	16.5776	8.74272	4.24174	12.6602	0.488361	0.618861	-1.57757	3.86188	5e-05	0.00742453	yes
Thsd4	chr9:59966930-60511035	4.74072	3.16424	13.9154	9.64279	3.95248	11.7791	0.398858	0.362728	-1.5754	4.31247	5e-05	0.00742453	yes
Epha3	chr16:63545217-63864157	1.36189	0.57988	3.40354	2.30404	0.970887	2.85379	0.805461	0.385277	-1.5555	2.87189	0.0002	0.0224857	yes
Slc16a12	chr19:34668405-34747111	2.79115	1.90957	7.00148	6.69555	2.35036	6.84851	0.375083	0.044671	-1.54291	3.40442	5e-05	0.00742453	yes
Kl	chr5:150952606-150993817	1.20974	0.739176	3.57746	2.06131	0.974456	2.81938	0.482898	0.537759	-1.53271	2.87447	0.0003	0.0308627	yes
Slc13a4	chr6:35267952-35308126	28.2429	14.0146	64.0554	57.7958	21.1287	60.9256	0.673409	0.102742	-1.52784	4.20209	5e-05	0.00742453	yes
Egln3	chr12:54178980-54203874	8.35292	4.72301	24.4097	13.0912	6.53796	18.7504	0.555205	0.603639	-1.52001	3.83299	5e-05	0.00742453	yes
Igf2	chr7:142650767-142670356	121.401	89.9466	356.646	247.842	105.674	302.244	0.297656	0.359987	-1.51609	3.63265	5e-05	0.00742453	yes
Slc16a11	chr11:70213909-70216414	7.16634	3.15305	17.4859	11.8198	5.1597	14.6528	0.777815	0.386689	-1.50582	3.11324	0.0004	0.0386258	yes
Cpm	chr10:117629499-117687352	1.08685	1.41243	4.16838	2.90905	1.24964	3.53871	0.260539	0.355872	-1.50171	3.15817	0.0001	0.0131167	yes
Igfbp3	chr11:7206090-7213923	67.1991	25.8431	143.093	120.224	46.5211	131.659	0.888973	0.173699	-1.50085	4.01677	5e-05	0.00742453	yes
Sema3d	chr5:12383165-12588943	6.06977	2.46127	13.4048	10.5005	4.26552	11.9526	0.84597	0.242984	-1.48653	4.04142	5e-05	0.00742453	yes
Gpnmb	chr6:49036517-49058182	1.8971	2.31601	1.20976	10.2849	2.10655	5.74733	0.19886	1.57902	-1.44801	2.95601	5e-05	0.00742453	yes
Tnfrsf11b	chr15:54250618-54278484	3.26521	1.84656	9.02288	4.73009	2.55589	6.87648	0.555052	0.624271	-1.42785	3.03649	5e-05	0.00742453	yes
Msln	chr17:25748612-25754327	8.17547	7.91449	26.9856	16.2823	8.04498	21.634	0.0324401	0.494746	-1.42714	3.6644	5e-05	0.00742453	yes
Slc4a10	chr2:62046514-62326743	13.4067	6.16186	34.6719	17.8719	9.78428	26.2719	0.740457	0.639467	-1.42498	3.84713	5e-05	0.00742453	yes
Ocel1	chr8:71371297-71373689	4.31524	4.14281	10.56	11.937	4.22902	11.2485	0.040773	0.122416	-1.41133	2.95208	0.0002	0.0224857	yes
Cxadr	chr16:78301670-78359785	11.981	4.43296	22.6011	20.5656	8.207	21.5833	0.91971	0.0943088	-1.39499	3.45365	5e-05	0.00742453	yes
Klhdc7a	chr4:139962172-139968026	1.12135	1.46903	3.81437	2.98602	1.29519	3.4002	0.268439	0.243618	-1.39246	3.0944	5e-05	0.00742453	yes
Osr1	chr12:9574441-9581500	12.3671	9.5696	32.1527	25.3735	10.9684	28.7631	0.255052	0.235691	-1.39087	3.59373	5e-05	0.00742453	yes
Aifm3	chr16:17489676-17507485	7.456	5.71313	18.5932	15.8062	6.58456	17.1997	0.26469	0.162038	-1.38522	3.50386	5e-05	0.00742453	yes
Zic2	chr14:122475383-122480328	19.5945	10.3909	40.7669	36.9718	14.9927	38.8694	0.613872	0.0976373	-1.37437	3.78212	5e-05	0.00742453	yes
Mapk4	chr18:73928485-74064949	4.96058	4.36344	11.6268	12.3317	4.66201	11.9793	0.128086	0.0588434	-1.36152	3.65644	5e-05	0.00742453	yes
Crabp2	chr3:87948692-87953372	32.5809	16.5488	78.3013	46.3915	24.5648	62.3464	0.652644	0.511815	-1.34371	3.50921	5e-05	0.00742453	yes
Abcb1a	chr5:8660091-8748570	9.92708	6.61952	23.3976	18.4796	8.2733	20.9386	0.399787	0.234877	-1.33963	3.73809	5e-05	0.00742453	yes
Ctcfl	chr2:173093608-173119525	3.65883	3.12116	2.0057	15.1514	3.39	8.57855	0.158605	1.53239	-1.33945	3.15865	5e-05	0.00742453	yes
Epha4	chr1:77367184-77515088	1.56406	0.96263	3.69546	2.68658	1.26335	3.19102	0.476062	0.316162	-1.33677	2.92655	0.00015	0.0181615	yes
Gjb2	chr14:57098601-57104702	17.3443	8.55153	42.2146	22.6709	12.9479	32.4427	0.679088	0.602406	-1.32518	3.59595	5e-05	0.00742453	yes
Prdm6	chr18:53464545-53575857	4.87439	3.73267	12.5865	8.96964	4.30353	10.7781	0.265298	0.335576	-1.3245	3.03118	0.0001	0.0131167	yes
Igfbp2	chr1:72824479-72852471	33.9236	46.5314	116.2	84.9653	40.2275	100.583	0.313412	0.310538	-1.32213	3.78179	5e-05	0.00742453	yes
Adamtsl3	chr7:82335693-82614448	2.33894	1.79459	7.08642	3.19198	2.06676	5.1392	0.263383	0.757791	-1.31417	3.24548	5e-05	0.00742453	yes
Slc6a13	chr6:121300295-121337718	32.0724	26.7141	77.8511	67.4536	29.3933	72.6524	0.182297	0.143113	-1.30552	3.75188	5e-05	0.00742453	yes
Tmem64	chr4:15265819-15286753	26.949	16.5331	64.5053	42.6195	21.741	53.5624	0.479089	0.408604	-1.3008	3.80962	5e-05	0.00742453	yes
Mpzl2	chr9:45042343-45054043	16.7908	7.21044	30.7799	28.252	12.0006	29.516	0.798322	0.0856452	-1.29839	3.62637	5e-05	0.00742453	yes
Bmp6	chr13:38345715-38499728	11.1723	8.0855	25.1726	22.135	9.6289	23.6538	0.320577	0.128419	-1.29663	3.42167	5e-05	0.00742453	yes
Rspo3	chr10:29453106-29535867	4.11246	2.88739	10.1038	7.07776	3.49992	8.59079	0.350028	0.352243	-1.29547	2.89709	5e-05	0.00742453	yes
Atp1a2	chr1:172271708-172298064	121.294	145.906	324.473	322.56	133.6	323.516	0.184222	0.00591315	-1.27592	2.69706	0.0005	0.0460234	yes
Slc6a9	chr4:117835257-117872470	8.33594	5.55912	19.9649	13.0941	6.94753	16.5295	0.399684	0.415669	-1.25047	3.22884	5e-05	0.00742453	yes
Zic4	chr9:91368971-91389348	3.45875	2.11193	7.19881	6.02076	2.78534	6.60978	0.483539	0.178228	-1.24675	2.95707	5e-05	0.00742453	yes
Rbp1	chr9:98422960-98446550	22.5426	13.3244	46.5438	37.7916	17.9335	42.1677	0.514021	0.207557	-1.23348	3.4504	5e-05	0.00742453	yes
Gm10845	chr14:79860520-79869176	6.38438	8.46815	5.25503	29.6322	7.42627	17.4436	0.280595	1.39748	-1.23199	3.36967	5e-05	0.00742453	yes
Hlf	chr11:90336534-90390917	17.5908	9.13311	35.5494	26.859	13.3619	31.2042	0.632968	0.278501	-1.22361	3.51272	5e-05	0.00742453	yes
Rbp4	chr19:38116619-38125321	51.8436	53.4567	120.245	125.431	52.6502	122.838	0.0306381	0.0422182	-1.22225	3.49373	5e-05	0.00742453	yes
Robo1	chr16:72663148-73046100	1.91831	1.38827	3.92776	3.72648	1.65329	3.82712	0.320597	0.0525931	-1.21092	2.98493	5e-05	0.00742453	yes
Pde1a	chr2:79834452-80129412	10.5278	8.35271	25.8755	17.6818	9.44028	21.7786	0.230406	0.376226	-1.20601	2.83089	5e-05	0.00742453	yes
Gpr4	chr7:19212537-19224176	5.80508	2.85907	13.0568	6.82681	4.33207	9.94181	0.680046	0.626646	-1.19845	2.72052	0.0003	0.0308627	yes
Vtn	chr11:78499119-78502325	129.188	114.059	297.082	256.569	121.623	276.825	0.124392	0.146349	-1.18656	3.21256	5e-05	0.00742453	yes
Gm17821	chr12:67656741-67669271	1.77459	1.95292	1.30065	7.14822	1.86375	4.22444	0.0956832	1.38423	-1.18055	3.0982	5e-05	0.00742453	yes
Lamc2	chr1:153122755-153186447	1.80652	1.02005	3.5689	2.81908	1.41329	3.19399	0.556484	0.23476	-1.17631	2.52237	0.0005	0.0460234	yes
Aldh1a1	chr19:20601981-20643462	51.7284	50.7612	113.432	116.541	51.2448	114.986	0.0188741	0.027038	-1.16598	3.35027	5e-05	0.00742453	yes
Tfpi	chr2:84432859-84476775	23.4669	13.4743	45.0647	36.6132	18.4706	40.8389	0.541	0.206947	-1.14472	3.02564	5e-05	0.00742453	yes
Fam180a	chr6:35312745-35326141	20.7191	9.40187	36.0561	30.3877	15.0605	33.2219	0.751452	0.170622	-1.14137	2.95319	0.0001	0.0131167	yes
Slc47a1	chr11:61343399-61378075	50.5549	20.7746	100.965	55.7059	35.6648	78.3357	0.835007	0.57776	-1.13517	3.11778	5e-05	0.00742453	yes
Slc35g1	chr19:38395979-38405607	8.79159	3.63574	16.2879	11	6.21367	13.644	0.82976	0.387564	-1.13475	2.86634	0.0002	0.0224857	yes
Phldb2	chr16:45746230-45844378	6.92113	4.67058	14.3493	11.0215	5.79586	12.6854	0.388303	0.262333	-1.13007	3.11274	5e-05	0.00742453	yes
Hacd4	chr4:88412929-88438926	10.1115	5.39176	18.549	15.3666	7.75163	16.9578	0.608871	0.187666	-1.12938	2.72272	0.0004	0.0386258	yes
Ramp1	chr1:91179821-91225196	8.69202	6.50732	18.7802	14.3252	7.59967	16.5527	0.287473	0.26914	-1.12306	2.88591	5e-05	0.00742453	yes
Ppp1r1a	chr15:103530278-103537992	34.5371	52.8535	94.2389	94.2105	43.6953	94.2247	0.419185	0.000301407	-1.10863	3.22676	5e-05	0.00742453	yes
Isyna1	chr8:70594480-70597290	55.2033	39.8095	108.094	95.8596	47.5064	101.977	0.324036	0.119972	-1.10205	3.14864	0.0001	0.0131167	yes
Rapgef5	chr12:117516478-117756978	3.69361	3.49562	7.59064	7.81959	3.59461	7.70511	0.0550796	0.029714	-1.09998	2.70904	0.00015	0.0181615	yes
Trpm3	chr19:22139116-22989884	4.42441	3.30303	8.79189	7.75316	3.86372	8.27252	0.290233	0.125564	-1.09834	2.67772	0.0002	0.0224857	yes
Cldn11	chr3:31149919-31164326	148.408	51.1896	238.781	188.043	99.7986	213.412	0.974144	0.237747	-1.09655	2.97815	5e-05	0.00742453	yes
Nhsl1	chr10:18407674-18533891	2.22834	1.40035	4.12622	3.54825	1.81435	3.83724	0.456358	0.150621	-1.08062	2.60345	0.0002	0.0224857	yes
Perp	chr10:18845070-18857072	28.6806	14.5643	46.4971	44.4332	21.6225	45.4652	0.652854	0.0453952	-1.07223	2.9597	5e-05	0.00742453	yes
Arhgap20	chr9:51765351-51875885	1.75486	1.6349	4.07907	3.04607	1.69488	3.56257	0.0707779	0.289959	-1.07174	2.47195	0.0005	0.0460234	yes
Thbd	chr2:148404470-148408188	58.5676	31.2393	123.721	64.4426	44.9035	94.0816	0.608601	0.630073	-1.06708	2.91095	0.0001	0.0131167	yes
Vnn1	chr10:23894687-23905343	10.9378	3.03534	22.0466	7.1477	6.98659	14.5972	1.13109	1.02067	-1.06303	2.47185	0.0003	0.0308627	yes
Pgm5	chr19:24674007-24861842	2.33465	1.18685	3.87727	3.46942	1.76075	3.67334	0.651881	0.11103	-1.06091	2.58505	0.0004	0.0386258	yes
Angpt1	chr15:42424666-42676977	4.42584	2.53419	7.9122	6.58951	3.48001	7.25085	0.543575	0.182418	-1.05906	2.62669	0.00035	0.0355419	yes
Ctgf	chr10:24595441-24598682	81.9207	49.7239	141.449	131.09	65.8223	136.27	0.489147	0.0760185	-1.04982	2.89957	0.0001	0.0131167	yes
Fbln1	chr15:85206007-85286294	27.877	8.8194	45.3636	30.1124	18.3482	37.738	1.03866	0.404134	-1.04038	2.91975	0.00025	0.0264094	yes
Arhgap29	chr3:121953325-122016153	18.5027	12.9794	34.9742	29.7314	15.741	32.3528	0.350885	0.162051	-1.03936	2.96857	5e-05	0.00742453	yes
Hoxb9	chr11:96271329-96276593	5.83236	4.62185	13.3473	7.82808	5.2271	10.5877	0.231583	0.521287	-1.01831	2.45573	0.00045	0.0429273	yes
Moxd1	chr10:24223516-24302783	8.42635	10.7011	18.5065	19.9783	9.56372	19.2424	0.237852	0.0764873	-1.00864	2.78756	0.0001	0.0131167	yes
Hba-a1,Hba-a2	chr11:32296488-32297310	2565.88	2911.97	1411.5	1211.15	2738.92	1311.33	0.12636	0.152784	1.06258	-2.64764	0.0001	0.0131167	yes
Pmp2	chr3:10179850-10183885	122.452	314.692	93.3029	115.652	218.572	104.477	0.879527	0.213913	1.06492	-2.78868	0.00015	0.0181615	yes
Chrna6	chr8:27403211-27413944	20.3088	30.6063	8.72201	15.5135	25.4575	12.1177	0.404497	0.560458	1.07097	-2.92473	0.00015	0.0181615	yes
H2-DMb1	chr17:34153190-34160229	36.6573	27.7309	8.40684	21.3046	32.1941	14.8557	0.277268	0.868202	1.11578	-2.80322	0.00015	0.0181615	yes
Hp	chr8:109575127-109579172	21.8832	81.2474	13.9899	33.403	51.5653	23.6965	1.15124	0.819241	1.12173	-3.06705	5e-05	0.00742453	yes
Eif2s3y	chrY:1010611-1028598	24.6728	23.1796	21.2659	0.0252058	23.9262	10.6455	0.0624086	1.99526	1.16834	-2.52892	0.0005	0.0460234	yes
Actn3	chr19:4861215-4877909	4.51064	110.581	6.52167	41.3863	57.5459	23.954	1.84323	1.45548	1.26445	-3.01597	0.0004	0.0386258	yes
Adipoq	chr16:23146535-23157968	10.8994	94.1717	16.0173	27.1607	52.5355	21.589	1.58507	0.516161	1.283	-3.22812	5e-05	0.00742453	yes
Plin1	chr7:79721163-79732776	1.8653	20.6585	2.85271	6.02524	11.2619	4.43897	1.66874	0.714699	1.34315	-2.95727	0.00015	0.0181615	yes
Cyp2e1	chr7:140763831-140774977	9.54617	101.587	14.3319	27.2451	55.5665	20.7885	1.65641	0.62117	1.41843	-3.46167	5e-05	0.00742453	yes
Cidec	chr6:113424633-113435760	5.07745	64.9102	9.57132	16.4162	34.9938	12.9937	1.70981	0.526782	1.42928	-3.40933	5e-05	0.00742453	yes
H2-Eb1	chr17:34305866-34316674	198.309	129.484	51.2537	69.4085	163.897	60.3311	0.41993	0.300919	1.44181	-3.98978	5e-05	0.00742453	yes
Mybpc2	chr7:44501698-44524669	1.20115	61.8424	2.93362	19.2523	31.5218	11.093	1.92379	1.47108	1.5067	-3.60201	5e-05	0.00742453	yes
Cox8b	chr7:140898941-140900446	19.369	397.914	22.7987	123.645	208.641	73.2219	1.81433	1.37727	1.51068	-3.34771	5e-05	0.00742453	yes
Ampd1	chr3:103074013-103099720	0.442913	19.9649	1.05917	5.96363	10.2039	3.5114	1.91319	1.39672	1.53901	-2.89569	5e-05	0.00742453	yes
Igfn1	chr1:135953577-136006342	0.15581	2.89386	0.163307	0.879278	1.52484	0.521293	1.79564	1.37345	1.54849	-3.0341	0.0001	0.0131167	yes
Ces1d	chr8:93166071-93197804	4.02298	39.6829	4.24023	10.649	21.8529	7.44464	1.63181	0.86086	1.55355	-3.47363	5e-05	0.00742453	yes
Myh4	chr11:67237811-67260447	0.490359	70.9383	2.11862	22.0339	35.7143	12.0762	1.97254	1.64913	1.56433	-3.8593	5e-05	0.00742453	yes
Aqp12	chr1:93006333-93012269	6.64009	13.0946	3.97677	1.90555	9.86736	2.94116	0.654128	0.704219	1.74628	-2.7671	0.00025	0.0264094	yes
Pon1	chr6:5168089-5193946	1.56699	11.3222	1.61236	1.55066	6.44459	1.58151	1.5137	0.0390133	2.02678	-2.99622	0.0003	0.0308627	yes
Eno1b	chr4:150237196-150248873	18.0278	1.07189	0.387537	0.606626	9.54983	0.497082	1.77552	0.440751	4.26392	-5.62834	5e-05	0.00742453	yes
H2-Ea-ps	chr17:34342211-34344645	0	0	1.8705	1.34746	0	1.60898	#DIV/0!	0.325076	inf	#NAME?	5e-05	0.00742453	yes
